# Early Dietary Exposures Epigenetically Program Mammary Cancer Susceptibility through IGF1-mediated Expansion of Mammary Stem Cells

**DOI:** 10.1101/2020.11.15.383570

**Authors:** Yuanning Zheng, Linjie Luo, Isabel U. Lambertz, Robin Fuchs-Young

**Affiliations:** Department of Molecular and Cellular Medicine, Texas A&M Health Science Center, Bryan, TX 77807, USA

**Keywords:** Diet, Insulin-Like Growth Factor I, Epigenetics, Stem Cells, Carcinogenesis

## Abstract

Dietary exposures at early developmental stages have been shown to program lifetime breast cancer susceptibility. We previously reported that manipulation of gestational and postweaning diets leads to different mammary tumor outcomes in carcinogen-treated mice. The high tumor incidence (HT) groups (average 61.5% tumor incidence) received a low-fat, low-sugar, mildly restricted (12%v/v) (DR) diet during gestation, followed by a high-fat, high-sugar (HF) diet postweaning. Conversely, the low tumor incidence (LT) groups (average 20% tumor incidence) received the HF diet during gestation, followed by the DR diet postweaning. Herein, we extended these findings by demonstrating that HT animals had an expanded mammary stem cell (MaSC) population compared to LT animals before puberty, and this expansion persisted into adulthood. IGF1 expression was increased in mammary stromal cells from HT animals, which promoted the self-renewal capacity of MaSCs in a paracrine fashion. This increased IGF1 expression was programmed prepubertally through DNA hypomethylation of the IGF1 promoter 1, mediated by decreased DNMT3b levels. IGFBP5 mRNA and protein levels were also reduced in mammary tissues from HT animals, indicating an increased bioavailability of tissue IGF1. In association with these changes, mammary tissues from carcinogen-treated HT animals developed an increased proportion of mammary adenosquamous carcinomas compared to carcinogen-treated LT animals. This study provides novel mechanistic insights into how early dietary exposures program mammary cancer risk and tumor phenotypes by increasing IGF1 expression through epigenetic alterations, thereby expanding the MaSC population, resulting in a higher number of carcinogen targets susceptible to transformation in adulthood.

**Significance:** Early high-fat dietary exposure programs lifetime mammary cancer susceptibility before puberty through epigenetic alterations of IGF1 promoters and IGF1-mediated paracrine regulation of mammary stem cell homeostasis.
