## Supplemental Tables for "Early Dietary Exposures Epigenetically Program Mammary Cancer Susceptibility through IGF1-mediated Expansion of Mammary Stem Cells"

### Sheet: Table S1
Supplementary Table S1. LDA statistical analysis for prepubertal mammospheres
Confidence Interval for 1/(stem cell freq.)	HT-A	HT-B	LT-C	LT-D
Lowest # of cells	262	326	533	498
Estimated # of cells	177a	254b	404c	379c
Highest # of cells	161	198	307	289
Numbers represent the lowest, estimated and highest number of cells required to form one mammosphere with a 90% probability (a≠b≠c, chi-squared test , P<0.05)

### Sheet: Table S2
Supplementary Table S2. LDA statistical analysis for postpubertal mammospheres
Confidence Interval for 1/(stem cell freq.)	HT-A	HT-B	LT-C	LT-D
Lowest # of cells	188	169	351	308
Estimated # of cells	149a	135a	274b	242b
Highest # of cells	118	107	214	190
Numbers represent the lowest, estimated and highest number of cells required to form one mammosphere with a 90% probability (a≠b, chi-squared test , P<0.05)

### Sheet: Table S3
Supplementary Table S3. Tumor phenotypes
Animal Group	Position	% Necrosis*	Lymphocytic Infiltration	% Squamous Differentiation	Histological type	Other comments
HT-A (DR/HF/HF)	Thoracic	None	Intermediate	None	Acinar
HT-A	Abdominal	High, central ( comedo-like pattern)	High	None	Solid
HT-A	Abdominal	High, central	High	0.6	Adenosquamous
HT-A	Thoracic	High, central ( comedo-like pattern)	High	None	Solid
HT-A	Abdominal/Inguinal	None	Low	0.8	Adenosquamous
HT-A	Inguinal	High, central ( comedo-like pattern)	High	0.3	Adenosquamous
HT-A	Abdominal/Inguinal	None	Low	0.1	Acinar	tumor with metaplastic element
HT-B (DR/DR/HF)	Thoracic	None	None	0.95	Squamous
HT-B	Cervical	None	None	0.1	Acinar	tumor with metaplastic element
HT-B	Thoracic	None	Low	0.9	Squamous
HT-B	Thoracic	None	Low	0.5	Adenosquamous	wide-spread keratin pearls
HT-B	Thoracic	minor, focal	Low	None	Solid
HT-B	Thoracic	None	None	None	Papillary
HT-B	Thoracic	None	None	0.5	Adenosquamous	wide-spread keratin pearls
LT-C (HF/HF/DR)	Thoracic	None	None	None	Acinar
LT-C	Thoracic	None	None	0.1	Acinar	tumor with metaplastic element
LT-C	Thoracic	Low	None	None	Papillary
LT-C	Cervical	None	None	None	Acinar
LT-C	Abdominal	High	Intermediate	None	MIN
LT-C	Abdominal	None	None	None	Solid
LT-C	Thoracic	None	Low	None	Acinar
LT-D (HF/DR/DR)	Thoracic/Cervical	None	None	None	Acinar
LT-D	Abdominal	High	Intermediate	None	Solid
LT-D	Unknown	None	None	0.8	Adenosquamous
LT-D	Abdominal	None	None	None	Acinar
% Necrosis*: high(>50%), intermediate(30%~50%), minor(<30%)

### Sheet: Table S4
Supplementary Table S4. Antibodies
Antibody	Manufactor	Identifier	Dilution	Application
anti-CD31-FITC	BP Pharmingen	558738	1:400	FACS
anti-CD45-FITC	BP Pharmingen	553079	1:400	FACS
anti-Ter119-FITC	BP Pharmingen	557915	1:400	FACS
anti-CD24-PacBlue	BP Pharmingen	101820	1:200	FACS
anti-CD29-PE-Cy7	BioLegend	102222	1:400	FACS
anti-CD49f-BV650	BD Bioscience	563707	1:200	FACS
anti-Sca1-APC-Cy7	BD Bioscience	560654	1:400	FACS
anti-CD61-APC	BioLegend	104315	1:400	FACS
Goat polyclonal anti-IGF1	R&D Systems	AF791	1:1000	Western Blot
Goat polyclonal anti-IGFBP5	R&D Systems	AF578	1:1000	Western Blot
Rabbit monoclonal anti-GAPDH	Cell Signaling	2118	1:5000	Western Blot
Rabbit monoclonal anti-DNMT3b	BosterBio	M00319	1:1000	Western Blot
Goat anti-Rabbit IgG, HRP-linked	Cell Signaling	7074	1:5000	Western Blot
Donkey anti-Goat IgG, HRP-linked	R&D Systems	HAF109	1:1000	Western Blot

### Sheet: Table S5
Supplementary Table S5. Primers
Gene/Region	Forward (5'->3')	Reverse (5'->3')	Application
IGF1	CACATCATGTCGTCTTCACACC	GGAAGCAACACTCATCCACAATG	RT-qPCR
IGF1 Class1	AGCAGCCTTCCAACTCAATTA	AGAGCGCCAGGTAGAAGA	RT-qPCR
IGF1 Class2	CACTCTGACCTGCTGTGTAAA	CAGGTAGAAGAGGTGTGAAGAC	RT-qPCR
TBP	GGAATTGTACCGCAGCTTCAAA	GATGACTGCAGCAAATCGCTT	RT-qPCR
DNMT1	AAGAATGGTGTTGTCTACCGAC	CATCCAGGTTGCTCCCCTTG	RT-qPCR
DNMT3a	GAGGGAACTGAGACCCCAC	CTGGAAGGTGAGTCTTGGCA	RT-qPCR
DNMT3b	CGTTAATGGGAACTTCAGTGACC	CTGCGTGTAATTCAGAAGGCT	RT-qPCR
IGF1 Pr1	TGGGAAAGTATATTTGGAGAGATATT	TTATAATATCATTCAAATCCCTCAACT	Bisulfite PCR
IGF1 Pr2	GGTAGAAATTATTGTAAGGTATTTTTGTT	ATCACACACATACATAAACACAAA	Bisulfite PCR
